# ASCT2 is the primary serine transporter in cancer cells

**DOI:** 10.1101/2023.10.09.561530

**Authors:** Kelly O. Conger, Christopher Chidley, Mete Emir Ozgurses, Huiping Zhao, Yumi Kim, Svetlana E. Semina, Philippa Burns, Vipin Rawat, Ryan Sheldon, Issam Ben-Sahra, Jonna Frasor, Peter K. Sorger, Gina M. DeNicola, Jonathan L. Coloff

## Abstract

The non-essential amino acid serine is a critical nutrient for cancer cells due to its diverse biosynthetic functions. While some tumors can synthesize serine *de novo*, others are auxotrophic for serine and therefore reliant on the uptake of exogenous serine. Importantly, however, the transporter(s) that mediate serine uptake in cancer cells are not known. Here, we characterize the amino acid transporter ASCT2 (coded for by the gene *SLC1A5*) as the primary serine transporter in cancer cells. ASCT2 is well-known as a glutamine transporter in cancer, and our work demonstrates that serine and glutamine compete for uptake through ASCT2. We further show that ASCT2-mediated serine uptake is essential for purine nucleotide biosynthesis and that ERα promotes serine uptake by directly activating *SLC1A5* transcription. Together, our work defines an additional important role for ASCT2 as a serine transporter in cancer and evaluates ASCT2 as a potential therapeutic target in serine metabolism.
