## Supplemental Table 2 for "ASCT2 is the primary serine transporter in cancer cells"

### Sheet: Sheet1
	RPMI (µM)	PAA-RPMI and HPLM (µM)
Alanine	0	430
Arginine	1148	110
Asparagine	378	50
Aspartate	150	20
Cysteine	0	40
Cystine	208	100
Glutamate	136	80
Glutamine	2053	550
Glycine	133	300
Histidine	97	110
Isoleucine	381	70
Leucine	381	160
Lysine	219	200
Methionine	101	30
Phenylalanine	91	80
Proline	174	200
Serine	285	150
Threonine	168	140
Tryptophan	24	60
Tyrosine	110	80
Valine	171	220
4-OH proline	153	20
Carnitine	0	40
Citrulline	0	40
Creatine	0	40
Creatinine	0	75
Acetylglycine	0	90
Ornithine	0	70
